# Prevalent chromosome fusion in *Vibrio cholerae* O1

**DOI:** 10.1101/2024.06.12.598706

**Authors:** Aline Cuénod, Denise Chac, Ashraful I. Khan, Fahima Chowdhury, Randy W. Hyppa, Susan M. Markiewicz, Stephen B. Calderwood, Edward T. Ryan, Jason B. Harris, Regina C. LaRocque, Taufiqur R. Bhuiyan, Gerald R. Smith, Firdausi Qadri, Patrick Lypaczewski, Ana A. Weil, B. Jesse Shapiro

**Affiliations:** Department of Microbiology and Immunology, McGill University, Montréal, Québec, Canada; Department of Medicine, University of Washington, Seattle, Washington, United States; International Centre for Diarrhoeal Disease Research, Bangladesh, (icddr,b), Dhaka, Bangladesh; Division of Basic Sciences, Fred Hutchinson Cancer Center, Seattle, Washington, United States; Division of Infectious Diseases, Massachusetts General Hospital, Boston, Massachusetts, USA; Department of Medicine, Harvard Medical School, Boston, Massachusetts, USA; Department of Immunology and Infectious Diseases, Harvard T.H. Chan School of Public Health, Boston, Massachusetts, USA; Department of Pediatrics, Harvard Medical School, Boston, Massachusetts, USA; Division of Global Health, Massachusetts General Hospital for Children, Boston, Massachusetts, USA; Department of Global Health, University of Washington, Seattle, Washington, United States; McGill Genome Centre, McGill University, Montréal, Québec, Canada; McGill Centre for Microbiome Research, McGill University, Montréal, Québec, Canada

## Abstract

Two circular chromosomes are a defining feature of the family *Vibrionaceae*, including the pathogen *Vibrio cholerae*, with rare reports of isolates with a single, fused chromosome. Here we report chromosome fusions in clinical *V. cholerae* O1 isolates, including several independent fusion events stable enough to be transmitted between patients within a household. Fusion occurs in a 12 kilobase-pair homologous sequence shared between the two chromosomes, which may lead to reversible chromosomal fusion.
