## Supplementary material for "Prevalent chromosome fusion in *Vibrio cholerae* O1": Table S1

### Sheet: QC_extended
Table S1: Samples sequenced for this study and quality control measures of the sequences. Columns: "Median_read_length" = the median read length; "N50_reads": N50 of the reads (i.e. more than half of the data is in reads which have at least this length; "Median_read_quality_nanostat": Median read quality score as evaluated by Nanostat; "Mean_read_quality_nanostat": Mean read quality score as eval…
Sample	Median_read_length	N50_reads	Median_read_quality_nanostat	Mean_read_quality_nanostat	Read_depth	Contig_count	Total_length_assembly	N50_assembly	GC_percent	chr
101Vc01	124	13227	13.2	13.9	44.7775	2	4142861	3065660	47.46	Two circular chromosomes assembled
101Vc02	91	14324	13.7	14.1	43.7197	2	4142861	3065661	47.46	Two circular chromosomes assembled
101Vc03	132	10968	11.4	12.8	101.146	2	4142858	3065655	47.46	Two circular chromosomes assembled
101Vc04	658	12645	18.3	17.7	307.023	2	4142860	3065659	47.46	Two circular chromosomes assembled
101Vc05	527	14276	16.8	16	124.857	2	4142861	3065659	47.46	Two circular chromosomes assembled
101Vc06	82	13405	14.4	14.6	43.5261	2	4134357	3057149	47.48	Two circular chromosomes assembled
101Vc07	82	11561	12.4	13.3	57.5092	2	4134357	3057149	47.48	Two circular chromosomes assembled
101Vc08	92	13294	14.6	14.7	61.2373	2	4134358	3057150	47.48	Two circular chromosomes assembled
101Vc09	132	13483	13.5	14.2	94.126	2	4134355	3057147	47.48	Two circular chromosomes assembled
101Vc10	721	14179	19	18.4	143.985	2	4134356	3057147	47.48	Two circular chromosomes assembled
102Vc01	729	12704	18.6	18	245.168	2	4134351	3057143	47.48	Two circular chromosomes assembled
102Vc02	1844	11561	18.2	17.5	70.9272	2	4134354	3057146	47.48	Two circular chromosomes assembled
102Vc03	793	11598	18.4	17.8	74.1008	2	4134352	3057144	47.48	Two circular chromosomes assembled
102Vc04	1162	13654	18.9	18.3	137.259	2	4134350	3057142	47.48	Two circular chromosomes assembled
102Vc05	858.5	13588	18.8	18.2	100.379	2	4134353	3057145	47.48	Two circular chromosomes assembled
102Vc06	651	12264	17.5	16.7	74.836	2	4134356	3057147	47.48	Two circular chromosomes assembled
102Vc07	126	12733	15	15.1	130.525	2	4132304	3055094	47.47	Two circular chromosomes assembled
102Vc08	61	12284	11	12.1	38.5758	3	4135184	3057145	47.47	Two circular chromosomes assembled
102Vc09	514	12104	16.8	16	151.587	2	4134351	3057144	47.48	Two circular chromosomes assembled
102Vc10	495	12186	16.7	15.8	76.0637	2	4134354	3057147	47.48	Two circular chromosomes assembled
103Vc01	123	10658	13.1	14	103.494	2	4142857	3065654	47.46	Two circular chromosomes assembled
103Vc02	427	15268	16	15.6	141.542	2	4134356	3057148	47.48	Two circular chromosomes assembled
103Vc03	254	13061	16.1	15.7	79.4886	2	4142859	3065658	47.46	Two circular chromosomes assembled
103Vc04	117	12929	13.3	13.9	66.5341	2	4142862	3065658	47.46	Two circular chromosomes assembled
103Vc05	122	10889	12.4	13.5	57.1762	2	4142865	3065663	47.46	Two circular chromosomes assembled
103Vc06	564	14349	17.6	16.8	154.888	2	4140479	3063271	47.47	Two circular chromosomes assembled
103Vc07	548	13695	17.4	16.7	110.017	2	4142859	3065657	47.46	Two circular chromosomes assembled
103Vc08	108	15662	13.8	14.3	53.487	3	4151661	3063329	47.48	Two circular chromosomes assembled
103Vc09	221	11408	15.3	15.1	77.6013	2	4134358	3057149	47.48	Two circular chromosomes assembled
103Vc10	149	13142	14.2	14.4	82.8766	2	4134355	3057149	47.48	Two circular chromosomes assembled
104Vc01	326	13149	15.6	15.3	71.1941	2	4137400	3060197	47.46	Two circular chromosomes assembled
104Vc02	569	13578	17.8	16.8	140.771	2	4137396	3060193	47.46	Two circular chromosomes assembled
104Vc03	60	18033	11.9	12.8	40.1294	2	4142866	3065663	47.46	Two circular chromosomes assembled
104Vc04	127	16453	12.9	13.8	59.8983	2	4144795	3065659	47.46	Two circular chromosomes assembled
104Vc05	425	16788	15.7	15.2	74.4127	2	4142864	3065663	47.46	Two circular chromosomes assembled
104Vc06	67	16391	12	13.1	35.8329	2	4137402	3060198	47.46	Two circular chromosomes assembled
104Vc07	599	18151	18	17.1	153.82	3	4145875	3060806	47.47	Two circular chromosomes assembled
104Vc08	624	16466	18.3	17.5	198.014	2	4142855	3065654	47.46	Two circular chromosomes assembled
104Vc09	63	16191	12.6	13.5	36.6548	2	4142856	3065660	47.46	Two circular chromosomes assembled
104Vc10	515	15605	16.8	16.1	125.373	2	4142858	3065654	47.46	Two circular chromosomes assembled
105Vc01	620	16895	18.5	17.7	187.494	3	4146598	3063268	47.47	Two circular chromosomes assembled
105Vc02	649	15176	18.6	18	218.866	2	4140476	3063268	47.47	Two circular chromosomes assembled
105Vc03	648	15865	18.5	17.8	288.494	2	4140478	3063270	47.47	Two circular chromosomes assembled
105Vc04	575	15366	17.8	16.9	153.043	3	4148408	3066364	47.47	Two circular chromosomes assembled
105Vc05	219	15648	14.4	14.8	141.672	2	4140478	3063269	47.47	Two circular chromosomes assembled
105Vc06	600	17274	18	17.3	167.473	2	4140476	3063268	47.47	Two circular chromosomes assembled
105Vc07	559	12655	17.4	16.6	129.576	2	4140478	3063270	47.47	Two circular chromosomes assembled
105Vc08	136	13621	13.7	14.4	76.226	2	4140479	3063271	47.47	Two circular chromosomes assembled
105Vc09	662	19230	18.5	17.8	165.886	2	4134354	3057146	47.48	Two circular chromosomes assembled
105Vc10	632	12631	18.3	17.5	185.881	2	4142855	3065653	47.46	Two circular chromosomes assembled
106Vc01	503	14856	16.4	15.7	135.537	2	4140479	3063270	47.47	Two circular chromosomes assembled
106Vc02	578	13084	17.7	16.9	136.303	2	4140477	3063269	47.47	Two circular chromosomes assembled
106Vc03	527	14387	16.8	16	95.5496	3	4147482	3063273	47.47	Two circular chromosomes assembled
106Vc04	389	16243	15.6	15.3	82.3367	2	4143593	3066385	47.47	Two circular chromosomes assembled
106Vc05	500	14898	16.7	16.1	117.903	2	4140479	3063271	47.47	Two circular chromosomes assembled
106Vc06	121	12949	13.9	14.3	75.3872	2	4140481	3063273	47.47	Two circular chromosomes assembled
106Vc07	627	13183	18.3	17.6	140.619	2	4140477	3063269	47.47	Two circular chromosomes assembled
106Vc08	474	13337	16.3	15.6	43.9432	2	4140485	3063276	47.47	Two circular chromosomes assembled
106Vc09	330	13829	15.2	15.1	49.8873	2	4140480	3063272	47.47	Two circular chromosomes assembled
106Vc10	534	12572	17	16.3	47.7651	2	4140478	3063271	47.47	Two circular chromosomes assembled
107Vc01	142	15094	14.2	14.6	60.18	2	4157305	3065659	47.44	Two circular chromosomes assembled
107Vc02	139	14061	15	15	51.7418	2	4157210	3065660	47.44	Two circular chromosomes assembled
107Vc03	115	11784	13	14	61.9231	2	4157306	3065658	47.44	Two circular chromosomes assembled
107Vc04	347	12625	15.3	15.2	74.3881	2	4157206	3065658	47.44	Two circular chromosomes assembled
107Vc05	595	14120	17.8	17	106.354	2	4150048	3065658	47.45	Two circular chromosomes assembled
107Vc06	182	13390	14.2	14.4	59.6864	2	4157305	3065658	47.44	Two circular chromosomes assembled
107Vc07	65	13010	11.2	12.2	45.1821	2	4150051	3065660	47.45	Two circular chromosomes assembled
107Vc08	100	13400	11.6	12.9	63.0884	2	4157304	3065656	47.44	Two circular chromosomes assembled
107Vc09	90	14384	13.9	14.2	76.8439	2	4156992	3065344	47.44	Two circular chromosomes assembled
107Vc10	573	12826	17.6	16.5	93.1378	2	4157303	3065657	47.44	Two circular chromosomes assembled
108Vc01	93	15366	13.5	14.1	63.5998	2	4157308	3065659	47.44	Two circular chromosomes assembled
108Vc02	503	15390	16.9	16.2	120.957	2	4150011	3065658	47.45	Two circular chromosomes assembled
108Vc03	586	14321	17.9	17	116.414	2	4157306	3065658	47.44	Two circular chromosomes assembled
108Vc04	586	13001	18.1	17.4	101.887	2	4157305	3065658	47.44	Two circular chromosomes assembled
108Vc05	559	12231	17.6	17	163.073	2	4157303	3065656	47.44	Two circular chromosomes assembled
108Vc06	469	13040	16.5	16	88.7202	2	4157310	3065661	47.44	Two circular chromosomes assembled
108Vc07	505	12509	16.8	16.1	103.987	2	4157305	3065659	47.44	Two circular chromosomes assembled
108Vc08	621	13769	18	17.1	109.706	2	4157298	3065658	47.44	Two circular chromosomes assembled
108Vc09	568	17643	17.7	16.8	145.705	2	4150046	3065657	47.45	Two circular chromosomes assembled
108Vc10	599	15307	17.6	16.7	80.9272	2	4150050	3065660	47.45	Two circular chromosomes assembled
109Vc01	242	15690	14.8	14.7	69.0126	2	4157305	3065660	47.44	Two circular chromosomes assembled
109Vc02	604	16399	18.1	17.2	161.356	2	4157304	3065655	47.44	Two circular chromosomes assembled
109Vc03	491	16319	16	15.3	84.481	2	4150047	3065659	47.45	Two circular chromosomes assembled
109Vc04	655	17168	18.6	17.9	197.263	2	4150046	3065655	47.45	Two circular chromosomes assembled
109Vc05	492	16078	15.9	15.2	83.4989	2	4157309	3065658	47.44	Two circular chromosomes assembled
109Vc06	418	13462	15.9	15.6	50.7231	2	4142892	3065659	47.46	Two circular chromosomes assembled
109Vc07	574	14134	17.8	17	205.901	2	4157301	3065653	47.44	Two circular chromosomes assembled
109Vc08	558	15430	17.2	16.3	151.842	2	4150046	3065657	47.45	Two circular chromosomes assembled
109Vc09	546	14988	16.9	15.9	118.945	2	4150048	3065658	47.45	Two circular chromosomes assembled
109Vc10	128	15355	12.4	13.5	55.8431	2	4157308	3065660	47.44	Two circular chromosomes assembled
110Vc01	275	16876	15.6	15.5	175.384	2	4124824	3057145	47.5	Two circular chromosomes assembled
110Vc02	592	15721	17.6	16.9	390.987	2	4124824	3057144	47.5	Two circular chromosomes assembled
110Vc03	539	15654	16.1	15.6	194.478	2	4124814	3057135	47.5	Two circular chromosomes assembled
110Vc04	445	15091	15.1	15	139.543	3	4134530	3061997	47.5	Two circular chromosomes assembled
110Vc05	511	14590	15.2	14.8	131.159	2	4124818	3057139	47.5	Two circular chromosomes assembled
110Vc06	130	13346	14	14.3	67.7082	2	4124831	3057150	47.5	Two circular chromosomes assembled
110Vc07	265	12392	13.7	13.8	52.7225	2	4124826	3057148	47.5	Two circular chromosomes assembled
110Vc08	1483	13789	15	14.6	78.9175	2	4124821	3057144	47.5	Two circular chromosomes assembled
110Vc09	82	13951	11.2	11.9	36.8953	2	4119086	3051404	47.5	Two circular chromosomes assembled
110Vc10	350	12522	14	13.9	50.6676	2	4124832	3057148	47.5	Two circular chromosomes assembled
111Vc01	110	10902	12.5	13	39.0958	2	4124827	3057146	47.5	Two circular chromosomes assembled
111Vc02	309	10382	14.4	14.3	44.7816	2	4124834	3057149	47.5	Two circular chromosomes assembled
111Vc03	84	7461	11.9	12.5	35.762	2	4119438	3051752	47.51	Not all chromosomes circularised
111Vc04	82	11080	12.8	13.3	57.4335	2	4124831	3057148	47.5	Two circular chromosomes assembled
111Vc05	121	11621	12.7	13.1	48.4324	1	4124832	4124832	47.5	One chromosome assembled
111Vc06	751	12585	15.6	15.2	52.6795	2	4124831	3057152	47.5	Two circular chromosomes assembled
111Vc07	82	13953	11.3	12.1	56.9495	2	4124827	3057147	47.5	Two circular chromosomes assembled
111Vc08	559	13014	15.4	15	44.2609	2	4132744	3065062	47.51	Two circular chromosomes assembled
111Vc09	65	10779	11.7	12.3	54.3964	2	4124826	3057147	47.5	Two circular chromosomes assembled
111Vc10	91	7815	12.1	12.7	37.9679	2	4124832	3057152	47.5	Two circular chromosomes assembled
112Vc01	86	8874	13.6	14	46.5039	2	4136736	4136127	47.47	One chromosome assembled
112Vc02	74	9445	12.5	13	39.2642	5	4140529	4136124	47.49	One chromosome assembled
112Vc03	86	9229	12.8	13.2	34.5799	1	4136124	4136124	47.47	One chromosome assembled
112Vc04	143	12372	13.4	13.7	50.5009	1	4136125	4136125	47.47	One chromosome assembled
112Vc05	67	9774	10.9	11.7	46.0125	2	4136125	2805778	47.47	Two circular chromosomes assembled
112Vc06	212	12633	14.3	14.3	55.8257	1	4136128	4136128	47.47	One chromosome assembled
112Vc07	83	11309	11.9	12.5	52.1772	2	4136496	4136130	47.47	One chromosome assembled
112Vc08	75	8250	11.7	12.3	33.8658	1	4136133	4136133	47.47	One chromosome assembled
112Vc09	123	7978	13.3	13.7	46.4136	1	4136122	4136122	47.47	One chromosome assembled
112Vc10	82	8412	11.6	12.2	38.2107	1	4136131	4136131	47.47	One chromosome assembled
113Vc01	86	10722	11.6	12.4	43.2858	1	4136125	4136125	47.47	One chromosome assembled
113Vc02	115	11965	13.9	13.9	45.5676	1	4137888	4137888	47.47	One chromosome assembled
113Vc03	129	14742	14.2	14.2	53.5944	1	4136121	4136121	47.47	One chromosome assembled
113Vc04	492	12350	14.7	14.5	48.3088	1	4136121	4136121	47.47	One chromosome assembled
113Vc05	126	10942	13.5	13.7	51.7276	1	4136129	4136129	47.47	One chromosome assembled
113Vc06	119	8531	11.9	12.6	40.8274	1	4136128	4136128	47.47	One chromosome assembled
113Vc07	126	12872	13.5	13.8	47.5031	1	4136124	4136124	47.47	One chromosome assembled
113Vc08	239	13152	14.1	13.9	55.9534	1	4136124	4136124	47.47	One chromosome assembled
113Vc09	83	13780	13.1	13.3	37.8055	1	4136129	4136129	47.47	One chromosome assembled
113Vc10	107	14075	12.5	13.1	38.7663	1	4136128	4136128	47.47	One chromosome assembled
114Vc01	1629	13731	15.6	15.2	58.0398	2	4138258	3058916	47.47	Two circular chromosomes assembled
114Vc02	97	15008	12.5	13	37.1486	2	4136133	3058925	47.47	Two circular chromosomes assembled
114Vc03	86	13101	11.9	12.5	58.4964	1	4136118	4136118	47.47	One chromosome assembled
114Vc04	112	11333	11.6	12.5	56.7225	2	4136125	3058915	47.47	Two circular chromosomes assembled
114Vc05	241	10616	14.2	14.2	57.4403	2	4136120	3058914	47.47	Two circular chromosomes assembled
114Vc06	131	13907	13.6	13.8	42.5642	1	4136127	4136127	47.47	One chromosome assembled
114Vc07	118	12824	12.9	13.4	40.677	1	4136129	4136129	47.47	One chromosome assembled
114Vc08	536	11203	14.9	14.7	56.0265	1	4136123	4136123	47.47	One chromosome assembled
114Vc09	185	9420	14.1	13.9	44.2139	2	4136321	3059111	47.47	Not all chromosomes circularised
114Vc10	527	3909	14.2	14	167.498	2	4136091	3058891	47.47	Two circular chromosomes assembled
115Vc01	111	10336	11.3	12	39.6023	12	4206762	3103633	47.44	Two circular chromosomes assembled
115Vc02	133	13021	13.5	13.7	53.015	3	4185643	3103628	47.47	Two circular chromosomes assembled
115Vc03	131	14915	13.9	14	56.6293	3	4185638	3103624	47.47	Two circular chromosomes assembled
115Vc04	71	13929	12	12.5	40.631	3	4185643	3103626	47.47	Two circular chromosomes assembled
115Vc05	435	7321	13.7	13.5	49.0879	3	4185688	3103668	47.47	Two circular chromosomes assembled
115Vc06	127	12047	13.3	13.5	50.7142	3	4185609	3103627	47.47	Two circular chromosomes assembled
115Vc07	76	8931	11.4	12.1	33.0723	7	4202666	3117315	47.46	Not all chromosomes circularised
115Vc08	117	8603	12.6	13.1	41.1152	3	4185640	3103625	47.47	Two circular chromosomes assembled
115Vc09	75	7886	12.2	12.8	36.7304	2	4189147	3098241	47.47	Not all chromosomes circularised
115Vc10	71	8928	11	11.8	34.7117	5	4187355	3103631	47.47	Two circular chromosomes assembled
116Vc01	117	11871	13.4	13.7	57.0104	3	4185643	3103628	47.47	Two circular chromosomes assembled
116Vc02	621	13307	14.4	14.2	65.166	3	4185625	3103624	47.47	Two circular chromosomes assembled
116Vc03	144	12920	13.7	13.8	40.2884	3	4185643	3103625	47.47	Two circular chromosomes assembled
116Vc04	551	3952	14.4	14.3	71.7435	3	4180771	3098764	47.47	Two circular chromosomes assembled
116Vc05	143	7551	13.1	13.4	36.0071	3	4185636	3103621	47.47	Two circular chromosomes assembled
116Vc06	77	5574	12	12.6	32.2318	7	4190094	3103629	47.47	Two circular chromosomes assembled
116Vc07	95	8554	11.9	12.5	33.0352	3	4185644	3103624	47.47	Two circular chromosomes assembled
116Vc08	66	12236	12	12.5	46.2775	3	4185620	3103627	47.47	Two circular chromosomes assembled
116Vc09	121	11748	12.8	13.2	47.9884	3	4185644	3103625	47.47	Two circular chromosomes assembled
116Vc10	66	11728	11.6	12.2	59.788	4	4171635	3092645	47.47	Two circular chromosomes assembled
117Vc01	76	13415	12.6	13	42.0971	2	4143811	4136155	47.48	One chromosome assembled
117Vc02	90	12160	11.6	12.3	37.1865	1	4136134	4136134	47.47	One chromosome assembled
117Vc03	70	7903	11.3	12	42.3639	1	4136132	4136132	47.47	One chromosome assembled
117Vc04	131	2616	11.9	12.4	69.8127	1	4136118	4136118	47.47	One chromosome assembled
117Vc05	76	10574	12.2	12.8	41.3858	2	4136588	4136069	47.47	One chromosome assembled
117Vc06	70	10361	11.2	12.1	50.1538	1	4136136	4136136	47.47	One chromosome assembled
117Vc07	121	11700	13.6	13.7	70.2256	2	4136135	3057152	47.47	Two circular chromosomes assembled
117Vc08	120	14052	14.1	14.2	65.3538	1	4136132	4136132	47.47	One chromosome assembled
117Vc09	85	12295	12.2	12.8	43.1173	5	4141275	3057144	47.47	Two circular chromosomes assembled
117Vc10	79	9932	12.1	12.8	31.6902	3	4136643	3057155	47.47	Two circular chromosomes assembled
118Vc01	81	9730	12.1	12.5	31.7275	3	4152533	3070518	47.46	Two circular chromosomes assembled
118Vc02	129	3715	13.5	13.6	65.787	5	4186925	3103621	47.47	Two circular chromosomes assembled
118Vc03	82	10324	13	13.4	54.344	3	4185640	3103625	47.47	Two circular chromosomes assembled
118Vc04	84	11160	12.3	12.9	64.0017	5	4189133	3103621	47.47	Two circular chromosomes assembled
118Vc05	222.5	11990	14.4	14.3	53.1553	3	4185130	3103625	47.47	Two circular chromosomes assembled
118Vc06	120	15813	12.6	13.1	41.2308	3	4184963	3103632	47.47	Two circular chromosomes assembled
118Vc07	106	14067	12.6	13	45.3612	3	4186922	3103631	47.47	Two circular chromosomes assembled
118Vc08	66	13129	10.9	11.6	46.2982	3	4185640	3103626	47.47	Two circular chromosomes assembled
118Vc09	77	11901	10.8	11.7	41.7361	4	4138653	3059912	47.46	Two circular chromosomes assembled
118Vc10	132	4001	12.5	12.8	109.149	4	4186425	3103614	47.48	Two circular chromosomes assembled
119Vc01	63	15514	10.1	10.9	31.6287	7	4147058	4136449	47.47	One chromosome assembled
119Vc02	275	14307	14.4	14.4	56.6602	2	4134365	3057150	47.48	Two circular chromosomes assembled
119Vc03	145	11114	13.6	13.8	56.6575	2	4134363	3057147	47.48	Two circular chromosomes assembled
119Vc04	109	7610	12.6	12.9	44.9957	2	4134364	3057149	47.48	Two circular chromosomes assembled
119Vc05	97	7933	10.5	11.5	49.136	1	4134365	4134365	47.48	One chromosome assembled
119Vc06	85	8355	12	12.5	45.152	4	4135515	4134364	47.47	One chromosome assembled
119Vc07	90	9330	12.4	13	34.3417	1	4129510	4129510	47.48	One chromosome assembled
119Vc08	167	13487	14.1	14.1	56.0004	1	4134360	4134360	47.48	One chromosome assembled
119Vc09	440	13688	14.2	14	54.1405	2	4134362	3057146	47.48	Two circular chromosomes assembled
119Vc10	183	11372	14	14	82.8058	1	4134358	4134358	47.48	One chromosome assembled
120Vc01	192	8800	13.8	13.8	55.9518	1	4134363	4134363	47.48	One chromosome assembled
120Vc02	122	9115	12.7	13.1	52.1979	2	4135263	4134365	47.48	One chromosome assembled
120Vc03	2011	9118	18.3	17.4	118.223	1	4134364	4134364	47.48	One chromosome assembled
120Vc04	2373	10384	18.5	17.7	216.396	1	4134357	4134357	47.48	One chromosome assembled
120Vc05	978	11225	16.4	15.8	66.5156	1	4134359	4134359	47.48	One chromosome assembled
120Vc06	3971	15240	18.9	18.1	325.3	1	4134358	4134358	47.48	One chromosome assembled
120Vc07	3068	16803	18.3	17.2	132.559	1	4134363	4134363	47.48	One chromosome assembled
120Vc08	2834	13228	18.9	18.3	216.72	1	4134359	4134359	47.48	One chromosome assembled
120Vc09	1826	11833	18	17.1	139.814	1	4134360	4134360	47.48	One chromosome assembled
120Vc10	2218	11103	18.7	17.9	107.993	1	4134360	4134360	47.48	One chromosome assembled
121Vc01	2270	10530	18.4	17.6	147.524	1	4134361	4134361	47.48	One chromosome assembled
121Vc02	2641	10597	18.9	18.3	88.9027	2	4137087	3059873	47.47	Two circular chromosomes assembled
121Vc03	2351	12217	18.5	17.6	146.141	2	4138955	3057144	47.47	Two circular chromosomes assembled
121Vc04	2943	12407	18.9	18.3	82.9393	2	4134362	3057149	47.48	Two circular chromosomes assembled
121Vc05	1752	13871	17.8	16.8	63.5826	1	4134359	4134359	47.48	One chromosome assembled
121Vc06	3300	13847	19	18.4	149.171	1	4134361	4134361	47.48	One chromosome assembled
121Vc07	1714	11575	17.9	17.1	62.4431	1	4134359	4134359	47.48	One chromosome assembled
121Vc08	85	11095	14.1	14.3	56.4902	1	4134359	4134359	47.48	One chromosome assembled
121Vc09	1776	11506	17.7	16.8	68.8253	2	4134360	3057147	47.48	Two circular chromosomes assembled
121Vc10	1894	9861	17.7	16.7	66.7211	2	4134363	3057146	47.48	Two circular chromosomes assembled
122Vc01	933	16071	16.6	15.7	74.1613	2	4153080	3093911	47.52	Two circular chromosomes assembled
122Vc02	2578	16736	18.4	17.3	67.5847	2	4153079	3093912	47.52	Two circular chromosomes assembled
122Vc03	90	14368	14	14.4	63.0566	2	4153081	3093912	47.52	Two circular chromosomes assembled
122Vc04	2882	15137	18.4	17.4	195.325	2	4153079	3093910	47.52	Two circular chromosomes assembled
122Vc05	2699	12133	18.7	18.1	191.599	2	4153079	3093911	47.52	Two circular chromosomes assembled
122Vc06	3175	12995	18.8	18.1	172.956	2	4153080	3093910	47.52	Two circular chromosomes assembled
122Vc07	2733	13832	18.4	17.3	135.58	2	4153081	3093912	47.52	Two circular chromosomes assembled
122Vc08	2964	13123	18.7	17.8	145.598	2	4153076	3093907	47.52	Two circular chromosomes assembled
122Vc09	3784	16626	18.9	18.1	224.827	2	4153077	3093908	47.52	Two circular chromosomes assembled
122Vc10	2733	16382	18.4	17.4	133.338	2	4153077	3093909	47.52	Two circular chromosomes assembled
123Vc01	1982	14705	17.9	16.8	78.6357	2	4153079	3093911	47.52	Two circular chromosomes assembled
123Vc02	2019	14110	17.9	16.7	96.7849	2	4153078	3093909	47.52	Two circular chromosomes assembled
123Vc03	3326.5	14492	18.7	17.9	180.686	2	4153076	3093908	47.52	Two circular chromosomes assembled
123Vc04	2832	14969	18.4	17.3	88.8629	2	4153080	3093911	47.52	Two circular chromosomes assembled
123Vc05	2306	14773	18.2	17	63.5176	2	4153081	3093912	47.52	Two circular chromosomes assembled
123Vc06	3054.5	15479	18.5	17.5	73.3107	2	4153081	3093912	47.52	Two circular chromosomes assembled
123Vc07	3135	15941	18.5	17.4	96.5318	2	4153132	3093964	47.52	Two circular chromosomes assembled
123Vc08	1950	15155	17.8	16.6	98.1084	2	4153081	3093912	47.52	Two circular chromosomes assembled
123Vc09	3002	13591	18.7	17.9	168.435	2	4153077	3093909	47.52	Two circular chromosomes assembled
123Vc10	3006	12399	18.7	17.9	178.442	2	4153076	3093908	47.52	Two circular chromosomes assembled
124Vc01	2371	12750	18.3	17.3	118.909	3	4148451	3065082	47.47	Two circular chromosomes assembled
124Vc02	3200	13342	18.8	18.1	232.117	2	4140966	3063770	47.47	Two circular chromosomes assembled
124Vc03	2776	14102	18.5	17.6	129.95	2	4140975	3063773	47.47	Two circular chromosomes assembled
124Vc04	2937	13619	18.6	17.6	84.3239	2	4140970	3063775	47.47	Two circular chromosomes assembled
124Vc05	1908	13846	17.9	16.8	97.3486	2	4140972	3063776	47.47	Two circular chromosomes assembled
124Vc06	2470	15872	18.1	16.9	127.701	2	4140973	3063776	47.47	Two circular chromosomes assembled
124Vc07	1714.5	14147	17.3	16.3	126.172	4	4150391	3063774	47.47	Two circular chromosomes assembled
124Vc08	2858	12682	18.6	17.9	276.478	3	4145819	3063770	47.47	Two circular chromosomes assembled
124Vc09	2052	11912	18.1	17.1	102.144	3	4145828	3063772	47.47	Two circular chromosomes assembled
124Vc10	85	12493	13.3	14	58.0762	3	4147102	3063775	47.47	Two circular chromosomes assembled
125Vc01	4119	13497	19.1	18.4	347.539	3	4145821	3063772	47.47	Two circular chromosomes assembled
125Vc02	3016	13369	18.7	17.8	95.6751	3	4145821	3063772	47.47	Two circular chromosomes assembled
125Vc03	3005	17350	18.2	17	218.37	2	4136116	3058918	47.47	Two circular chromosomes assembled
125Vc04	2494	15854	18.3	17.2	115.557	2	4140967	3063772	47.47	Two circular chromosomes assembled
125Vc05	3805	15481	18.9	18.1	283.132	2	4145819	3068623	47.47	Two circular chromosomes assembled
125Vc06	1749	14469	17.8	16.7	64.0192	3	4145825	3063775	47.47	Two circular chromosomes assembled
125Vc07	2534	13688	18.4	17.6	180.534	3	4147093	3063772	47.47	Two circular chromosomes assembled
125Vc08	3365	13781	18.9	18.2	286.429	2	4136115	3058919	47.47	Two circular chromosomes assembled
125Vc09	3747.5	14362	19.1	18.3	252.667	2	4136110	3058915	47.47	Two circular chromosomes assembled
125Vc10	2768	14117	18.6	17.6	65.0139	3	4145827	3063776	47.47	Two circular chromosomes assembled
126Vc01	3125	17461	18.2	17.1	170.191	2	4140967	3063772	47.47	Two circular chromosomes assembled
126Vc02	3002	16546	18.5	17.5	159.164	2	4140971	3063775	47.47	Two circular chromosomes assembled
126Vc03	79	16369	12.8	13.7	72.3166	3	4142243	3058923	47.47	Two circular chromosomes assembled
126Vc04	2308	15354	18	17	73.3015	3	4145826	3063775	47.47	Two circular chromosomes assembled
126Vc05	3064	15313	18.4	17.4	190.829	2	4140972	3063772	47.47	Two circular chromosomes assembled
126Vc06	1231	15840	17.3	16.4	78.3889	3	4145832	3063776	47.47	Two circular chromosomes assembled
126Vc07	2495	15895	17.9	16.8	94.8405	3	4145712	3063657	47.47	Two circular chromosomes assembled
126Vc08	3191	15982	18.5	17.4	125.62	3	4145827	3063776	47.47	Two circular chromosomes assembled
126Vc09	1878	14367	17.7	16.7	99.8727	3	4145828	3063778	47.47	Two circular chromosomes assembled
126Vc10	76	13143	11.6	12.7	48.6729	3	4145773	3063779	47.47	Two circular chromosomes assembled
127Vc01	73	13761	13.4	13.9	57.21	3	4148873	3065543	47.47	Two circular chromosomes assembled
127Vc02	78	17270	13.5	13.9	69.3114	2	4142737	3065541	47.47	Two circular chromosomes assembled
127Vc03	76	14139	14.2	14.4	78.4528	3	4147590	3065540	47.47	Two circular chromosomes assembled
127Vc04	59	14878	14	14.2	46.0022	3	4147259	3065543	47.47	Two circular chromosomes assembled
127Vc05	2690	15738	18.3	17.3	67.0316	3	4147589	3065541	47.47	Two circular chromosomes assembled
127Vc06	2870	15784	18.4	17.5	74.895	3	4147589	3065541	47.47	Two circular chromosomes assembled
127Vc07	93	15696	14	14.5	39.7959	3	4148878	3065546	47.47	Two circular chromosomes assembled
127Vc08	78	15545	14.8	14.9	65.495	3	4147590	3065542	47.47	Two circular chromosomes assembled
127Vc09	2139	15544	17.9	17	84.6848	3	4142453	3065540	47.47	Two circular chromosomes assembled
127Vc10	70	15490	13.6	14	46.3643	2	4142737	3065541	47.47	Two circular chromosomes assembled
128Vc01	2770	14793	18.3	17.2	89.4908	3	4145845	3063785	47.47	Two circular chromosomes assembled
128Vc02	59	15885	11.4	12.5	34.0805	3	4145875	3063799	47.47	Two circular chromosomes assembled
128Vc03	3591	16342	18.7	17.8	111.98	2	4140996	3063787	47.47	Two circular chromosomes assembled
128Vc04	1721	16063	17.5	16.4	72.8519	3	4145848	3063786	47.47	Two circular chromosomes assembled
128Vc05	2472	15055	18.2	17	66.6623	3	4145846	3063786	47.47	Two circular chromosomes assembled
128Vc06	2091	14164	17.7	16.7	92.7269	3	4147129	3063785	47.47	Two circular chromosomes assembled
128Vc07	1519	15991	16.7	15.6	58.6624	2	4136118	3058921	47.47	Two circular chromosomes assembled
128Vc08	69	16792	13.4	14	36.2912	2	4145841	3068645	47.47	Two circular chromosomes assembled
128Vc09	2192	15077	17.7	16.7	98.2064	3	4145847	3063784	47.47	Two circular chromosomes assembled
128Vc10	3091	14901	18.6	17.7	116.285	3	4145848	3063786	47.47	Two circular chromosomes assembled
129Vc01	3661	13558	18.6	17.3	193.169	2	4142635	3065433	47.47	Not all chromosomes circularised
129Vc02	3885	14341	18.8	17.8	166.28	2	4135225	3058023	47.47	Two circular chromosomes assembled
129Vc03	2845	14026	18.3	17.3	93.7352	2	4140974	3063773	47.47	Two circular chromosomes assembled
129Vc04	3950	11114	19	18.2	134.871	3	4140078	3058023	47.47	Two circular chromosomes assembled
129Vc05	4247	12364	19.1	18.4	216.2	2	4135227	3058025	47.47	Two circular chromosomes assembled
129Vc06	3552	13081	18.8	18	156.569	3	4140075	3058021	47.47	Two circular chromosomes assembled
129Vc07	4499	14428	19.1	18.4	239.915	3	4140079	3058024	47.47	Two circular chromosomes assembled
129Vc08	4107	14566	18.8	17.7	156.431	3	4145824	3063770	47.47	Two circular chromosomes assembled
129Vc09	2996	13546	19	17.9	88.7508	3	4145825	3063769	47.47	Two circular chromosomes assembled
129Vc10	2841	12608	19	18	74.2792	2	4136139	3058931	47.47	Two circular chromosomes assembled
130Vc01	1011	16470	16.5	15.9	44.6865	2	4136121	3058919	47.47	Two circular chromosomes assembled
130Vc02	2271	15194	18.5	17.7	109.616	2	4136126	3058917	47.47	Two circular chromosomes assembled
130Vc03	2165	13721	18.4	17.5	58.4671	3	4145837	3063773	47.47	Two circular chromosomes assembled
130Vc04	2472	14319	18.8	18	84.6891	2	4136128	3058919	47.47	Two circular chromosomes assembled
130Vc05	1927.5	14832	18.6	17.7	110.593	2	4136122	3058913	47.47	Two circular chromosomes assembled
130Vc06	2615	15701	18.4	17.4	42.9034	2	4130381	3053173	47.47	Two circular chromosomes assembled
130Vc07	2854	14665	19	18.1	97.8994	2	4161766	3084558	47.48	Two circular chromosomes assembled
130Vc08	2525	15567	18.8	18	82.0874	3	4145831	3063771	47.47	Two circular chromosomes assembled
130Vc09	2260	16077	18.6	17.7	108.802	2	4137450	3058919	47.47	Two circular chromosomes assembled
130Vc10	2431	13552	18.9	18.2	98.1716	2	4136127	3058918	47.47	Two circular chromosomes assembled
131Vc01	2871.5	12408	19.3	18.5	134.512	2	4136124	3058916	47.47	Two circular chromosomes assembled
131Vc02	2824	12697	19.3	18.5	107.162	2	4136130	3058921	47.47	Two circular chromosomes assembled
131Vc03	2884.5	12401	19.1	18.2	55.0485	2	4136129	3058921	47.47	Two circular chromosomes assembled
131Vc04	3073	12794	19.1	18.1	90.6558	2	4136126	3058917	47.47	Two circular chromosomes assembled
131Vc05	2737	12213	19.2	18.5	121.103	2	4136128	3058920	47.47	Two circular chromosomes assembled
131Vc06	2311	13204	18.8	17.8	108.857	2	4136126	3058919	47.47	Two circular chromosomes assembled
131Vc07	2987	12769	19.5	18.7	168.303	2	4136125	3058916	47.47	Two circular chromosomes assembled
131Vc08	2824	12103	19.5	18.8	169.915	2	4136125	3058918	47.47	Two circular chromosomes assembled
131Vc09	2450	10610	19.1	18.4	125.34	2	4136124	3058916	47.47	Two circular chromosomes assembled
131Vc10	2361	10669	19	18.1	168.269	2	4136125	3058917	47.47	Two circular chromosomes assembled
132Vc01	1974	12771	18.9	18.2	204.541	2	4137475	3058926	47.48	Two circular chromosomes assembled
132Vc02	1503	11838	18.5	17.8	168.003	2	4134158	3058925	47.48	Two circular chromosomes assembled
132Vc03	2307	13516	18.9	18.2	406.194	2	4134151	3058917	47.48	Two circular chromosomes assembled
132Vc04	2391	14429	18.9	18.2	164.782	2	4135926	3058924	47.47	Two circular chromosomes assembled
132Vc05	2612	13772	19.2	18.5	200.969	2	4134158	3058924	47.48	Two circular chromosomes assembled
132Vc06	2381	16471	18.8	18	106.468	2	4133900	3058927	47.48	Two circular chromosomes assembled
132Vc07	2412	14228	19.1	18.5	471.997	2	4134157	3058924	47.48	Two circular chromosomes assembled
132Vc08	2788	16089	19	18.4	677.467	2	4134154	3058920	47.48	Two circular chromosomes assembled
132Vc09	2145	13585	19	18.4	644.902	2	4139010	3063775	47.47	Two circular chromosomes assembled
132Vc10	2043	13836	18.2	17.4	88.0155	2	4134160	3058926	47.48	Two circular chromosomes assembled
133Vc01	2900	16463	18.9	17.9	68.3068	3	4145407	3065035	47.47	Two circular chromosomes assembled
133Vc02	3150	16635	19.1	18.1	67.1545	3	4145408	3065035	47.47	Two circular chromosomes assembled
133Vc03	2433	12828	18.9	18.1	123.772	2	4139284	3065033	47.48	Two circular chromosomes assembled
133Vc04	2422.5	15048	18.9	17.9	73.1543	2	4139292	3065036	47.48	Two circular chromosomes assembled
133Vc06	2793	15099	19.1	18.3	99.5471	3	4147508	3065033	47.47	Two circular chromosomes assembled
133Vc07	2728	14888	19.1	18.2	90.7995	3	4145402	3065032	47.47	Two circular chromosomes assembled
133Vc08	2725	14710	19	18.2	73.8242	2	4139284	3065036	47.48	Two circular chromosomes assembled
133Vc09	2318	13927	18.5	17.5	56.3182	2	4139283	3065033	47.48	Two circular chromosomes assembled
133Vc10	3060	17639	19.2	18.3	120.826	3	4145407	3065034	47.47	Two circular chromosomes assembled
134Vc01	2935	16313	19.2	18.4	105.364	2	4133159	3058909	47.48	Two circular chromosomes assembled
134Vc02	2287	16009	19	18.2	109.036	2	4133159	3058910	47.48	Two circular chromosomes assembled
134Vc03	2103	13933	18.9	18.2	137.02	2	4132932	3058683	47.48	Two circular chromosomes assembled
134Vc04	1321.5	13401	17.8	16.9	76.0349	2	4133161	3058911	47.48	Two circular chromosomes assembled
134Vc05	2123	15003	18.9	18.1	213.91	1	4133157	4133157	47.48	One chromosome assembled
134Vc06	2447	15338	18.5	17.5	59.288	2	4132694	3058908	47.48	Two circular chromosomes assembled
134Vc08	2130	14483	18.2	17.1	51.9907	2	4133160	3058910	47.48	Two circular chromosomes assembled
134Vc09	2968	15497	19.1	18.3	104.543	2	4133158	3058909	47.48	Two circular chromosomes assembled
134Vc10	2663	14476	19.1	18.4	167.236	2	4133166	3058911	47.48	Two circular chromosomes assembled
135Vc01	2543	13978	19.1	18.4	224.822	3	4142862	3063760	47.47	Two circular chromosomes assembled
135Vc02	2261	12891	19.1	18.5	226.312	2	4142862	4138009	47.47	One chromosome assembled
135Vc03	2433	13145	19	18.3	215.612	2	4138011	3063762	47.48	Two circular chromosomes assembled
135Vc04	2394	13696	19	18.3	138.994	2	4142868	4138015	47.47	One chromosome assembled
135Vc05	2342	12664	19.1	18.4	412.221	3	4142865	3063764	47.47	Two circular chromosomes assembled
135Vc06	2682	13492	19.2	18.6	329.892	1	4138010	4138010	47.48	One chromosome assembled
135Vc07	3329	16886	19.3	18.4	80.7195	1	4138012	4138012	47.48	One chromosome assembled
135Vc08	3536.5	15759	19.1	18.1	38.1452	2	4142868	4138015	47.47	One chromosome assembled
135Vc09	3049	15996	19	18	60.2945	3	4142768	3063765	47.48	Two circular chromosomes assembled
135Vc10	2335	14119	18.9	18.1	83.971	3	4142868	3063767	47.47	Two circular chromosomes assembled
136Vc01	2441	14868	18.7	17.7	61.0581	3	4149386	3065546	47.47	Two circular chromosomes assembled
136Vc02	2798	15460	18.8	17.9	76.4668	2	4137918	3058931	47.47	Two circular chromosomes assembled
136Vc03	2451	13743	18.8	17.9	97.9465	2	4139544	3058933	47.47	Two circular chromosomes assembled
136Vc04	2370	14560	18.6	17.6	65.4153	3	4166633	3078353	47.46	Two circular chromosomes assembled
136Vc06	2804	16002	18.9	18	88.1498	3	4167041	3078348	47.46	Two circular chromosomes assembled
136Vc07	3017	16361	19.1	18.2	98.8988	3	4168315	3078347	47.46	Two circular chromosomes assembled
136Vc08	2567	14559	19.1	18.4	178.522	3	4167138	3078347	47.46	Two circular chromosomes assembled
136Vc09	2813	14777	18.8	17.9	71.6237	2	4131527	3058931	47.48	Two circular chromosomes assembled
136Vc10	2836.5	14324	18.6	17.6	49.4	2	4137926	3058935	47.47	Two circular chromosomes assembled
137Vc01	2667	13786	19.2	18.6	200.265	2	4139230	3060243	47.47	Two circular chromosomes assembled
137Vc02	2432	13123	19	18.3	254.543	2	4137918	3058930	47.47	Two circular chromosomes assembled
137Vc03	2751	14545	18.8	18	79.1234	2	4137919	3058931	47.47	Two circular chromosomes assembled
137Vc04	3624	16738	19.1	18.2	72.8243	2	4137922	3058935	47.47	Two circular chromosomes assembled
137Vc05	3117	14689	19.2	18.5	90.5328	2	4137917	3058930	47.47	Two circular chromosomes assembled
137Vc06	2512.5	16409	18.8	17.9	136.829	2	4137917	3058930	47.47	Two circular chromosomes assembled
137Vc07	2495	14895	18.7	17.8	64.6124	2	4137919	3058934	47.47	Two circular chromosomes assembled
137Vc08	2909	15649	19	18.3	119.129	2	4137929	3058942	47.47	Two circular chromosomes assembled
137Vc09	3200	15090	19.2	18.4	86.3284	2	4137917	3058930	47.47	Two circular chromosomes assembled
137Vc10	2739	16030	19	18.2	114.674	2	4137915	3058929	47.47	Two circular chromosomes assembled
138Vc01	3011	16684	19	18.1	60.6571	2	4137923	3058936	47.47	Two circular chromosomes assembled
138Vc02	2869	14779	19.1	18.4	151.436	2	4137915	3058928	47.47	Two circular chromosomes assembled
138Vc03	2594	13166	18.9	18.3	286.822	2	4132453	3053466	47.47	Two circular chromosomes assembled
138Vc04	2822	15024	19.1	18.3	128.012	2	4137917	3058933	47.47	Two circular chromosomes assembled
138Vc05	2380	14153	19	18.3	206.085	2	4137914	3058929	47.47	Two circular chromosomes assembled
138Vc06	2508	13597	19	18.3	285.803	2	4137915	3058929	47.47	Two circular chromosomes assembled
138Vc07	2693	13885	19.2	18.5	208.44	2	4137911	3058925	47.47	Two circular chromosomes assembled
138Vc08	2313	14900	18.7	17.9	119.838	2	4137920	3058933	47.47	Two circular chromosomes assembled
138Vc09	2833	15161	19.1	18.3	162.512	2	4137918	3058931	47.47	Two circular chromosomes assembled
138Vc10	2593	14301	19	18.4	136.587	2	4137918	3058931	47.47	Two circular chromosomes assembled
139Vc01	2893	14548	19.3	18.6	169.426	2	4137917	3058930	47.47	Two circular chromosomes assembled
139Vc02	1749	13885	18	17.2	51.129	2	4137923	3058932	47.47	Two circular chromosomes assembled
139Vc03	2265	12270	19.1	18.5	608.267	2	4137916	3058929	47.47	Two circular chromosomes assembled
139Vc04	2476	12903	19	18.3	266.089	2	4137915	3058928	47.47	Two circular chromosomes assembled
139Vc05	2415	13132	19	18.4	219.415	2	4137871	3058883	47.47	Two circular chromosomes assembled
139Vc06	3010	16246	18.8	17.9	119.241	2	4137920	3058933	47.47	Two circular chromosomes assembled
139Vc07	3064	16297	18.9	18	76.9522	2	4137927	3058934	47.47	Two circular chromosomes assembled
139Vc08	3425	9139	19.2	18.4	54.2849	2	4175925	3096938	47.47	Not all chromosomes circularised
139Vc09	504	1652	14	14.1	179.162	2	4137874	3058895	47.47	Two circular chromosomes assembled
139Vc10	3674	10418	19	18.1	53.5526	2	4137981	3058991	47.47	Two circular chromosomes assembled
140Vc01	3139	7800	19.2	18.5	138.167	3	4033446	2969423	47.54	Two circular chromosomes assembled
140Vc02	4111	10751	19.4	18.6	81.0027	3	4031286	2963473	47.54	Not all chromosomes circularised
140Vc03	6106	15402	19.7	18.9	50.5838	3	4034724	2969427	47.53	Two circular chromosomes assembled
140Vc04	5781	15413	19.6	18.8	36.4118	3	4033524	2969498	47.53	Two circular chromosomes assembled
140Vc05	4590.5	13725	19.5	18.7	35.4842	3	4014678	2950900	47.59	Not all chromosomes circularised
140Vc06	1992	13712	17.4	16.7	34.0153	3	4033625	2969590	47.53	Two circular chromosomes assembled
140Vc07	1056	11318	16.8	16.4	39.8116	3	4033451	2969429	47.53	Two circular chromosomes assembled
140Vc08	3952	9392	19.4	18.7	114.81	3	4036548	2972525	47.54	Two circular chromosomes assembled
140Vc09	2980	7177	19.3	18.6	67.5265	3	4032630	2968609	47.54	Two circular chromosomes assembled
140Vc10	4882	13611	19.5	18.6	56.8205	3	4033453	2969430	47.54	Two circular chromosomes assembled
141Vc01	4764	12838	19.6	18.7	35.3228	2	4023229	2964058	47.53	Two circular chromosomes assembled
141Vc02	1626	13010	17.4	16.7	97.0317	3	4033443	2969423	47.54	Two circular chromosomes assembled
141Vc03	3550.5	10110	19.2	18.3	70.8596	3	4032120	2968196	47.54	Two circular chromosomes assembled
141Vc04	5179.5	14948	19.5	18.6	75.7575	3	4033446	2969423	47.54	Two circular chromosomes assembled
141Vc05	4123	11591	19.4	18.4	61.3906	3	4033449	2969427	47.53	Two circular chromosomes assembled
141Vc06	4524.5	12630	19.5	18.6	68.3557	2	4030361	2969424	47.54	Two circular chromosomes assembled
141Vc07	4390	13058	19.4	18.6	45.6282	3	4035221	2969431	47.53	Two circular chromosomes assembled
141Vc08	4208	11988	19.3	18.4	47.4756	3	4033459	2969436	47.54	Two circular chromosomes assembled
141Vc09	6298	15298	19.6	18.7	109.71	2	4028607	2969432	47.54	Two circular chromosomes assembled
141Vc10	5537	14817	19.6	18.7	58.9617	3	4033432	2969410	47.54	Two circular chromosomes assembled
142Vc01	5783	12442	19.7	18.9	55.3404	2	4100711	3052982	47.52	Two circular chromosomes assembled
142Vc02	6034	12291	19.8	18.9	37.0671	2	4100710	3052981	47.52	Two circular chromosomes assembled
142Vc03	913	10653	16.8	15.9	61.411	2	4100711	3052982	47.52	Two circular chromosomes assembled
142Vc04	1807	12107	17.6	16.6	73.4548	2	4100715	3052985	47.52	Two circular chromosomes assembled
142Vc05	5817	13230	19.7	18.9	131.806	2	4100708	3052978	47.52	Two circular chromosomes assembled
142Vc06	6414	14399	19.8	19.1	189.657	2	4100707	3052978	47.52	Two circular chromosomes assembled
142Vc07	5903	12986	19.8	19	126.078	2	4100711	3052981	47.52	Two circular chromosomes assembled
142Vc08	6464	13732	19.8	19	91.2798	2	4100710	3052979	47.52	Two circular chromosomes assembled
142Vc09	6317	13970	19.7	18.9	100.895	2	4100709	3052980	47.52	Two circular chromosomes assembled
142Vc10	6197	14085	19.8	19	79.9833	2	4100711	3052980	47.52	Two circular chromosomes assembled
143Vc01	6420	13984	19.8	19	97.2079	2	4100707	3052977	47.52	Two circular chromosomes assembled
143Vc02	5681	13647	19.8	19	68.7748	2	4100710	3052981	47.52	Two circular chromosomes assembled
143Vc03	5598.5	13903	19.7	18.9	65.3826	2	4100712	3052982	47.52	Two circular chromosomes assembled
143Vc04	5959.5	14291	19.7	18.9	50.0158	2	4100710	3052981	47.52	Two circular chromosomes assembled
143Vc05	5644	12603	19.7	19	96.9835	2	4100709	3052979	47.52	Two circular chromosomes assembled
143Vc06	5736	12666	19.7	18.9	60.5783	2	4100713	3052983	47.52	Two circular chromosomes assembled
143Vc07	5728	13242	19.7	18.8	70.6374	2	4100709	3052979	47.52	Two circular chromosomes assembled
143Vc08	6208.5	14039	19.8	19	98.6268	2	4100709	3052980	47.52	Two circular chromosomes assembled
143Vc09	6390	13827	19.8	19	110.248	2	4100708	3052978	47.52	Two circular chromosomes assembled
143Vc10	5638	14767	19.6	18.7	61.8059	2	4100712	3052982	47.52	Two circular chromosomes assembled
144Vc01	5966	14112	19.7	18.9	54.7377	2	4100720	3052990	47.52	Two circular chromosomes assembled
144Vc02	5752	14650	19.6	18.8	87.2138	2	4100719	3052989	47.52	Two circular chromosomes assembled
144Vc03	6577	15351	19.7	18.8	210.944	2	4099885	3052989	47.52	Two circular chromosomes assembled
144Vc04	5943	12254	19.8	19	48.4607	2	4089633	3041903	47.51	Two circular chromosomes assembled
144Vc05	5703	13387	19.6	18.7	35.6669	2	4100723	3052992	47.52	Two circular chromosomes assembled
144Vc06	5271	12632	19.7	18.8	39.7394	2	4100727	3052996	47.52	Two circular chromosomes assembled
144Vc07	5056	11419	19.6	18.8	34.1668	2	4100723	3052992	47.52	Two circular chromosomes assembled
144Vc08	5406	13049	19.6	18.8	62.9659	2	4100719	3052989	47.52	Two circular chromosomes assembled
144Vc09	4900	10966	19.6	18.8	61.3368	2	4100720	3052990	47.52	Two circular chromosomes assembled
144Vc10	5080.5	11315	19.6	18.8	56.0616	2	4100723	3052994	47.52	Two circular chromosomes assembled
145Vc01	5853	12337	19.8	19	72.0268	2	4100713	3052981	47.52	Two circular chromosomes assembled
145Vc02	5504	12506	19.7	18.8	94.645	2	4098903	3052980	47.52	Two circular chromosomes assembled
145Vc03	5436	12685	19.7	18.9	81.3778	2	4105458	3057728	47.52	Two circular chromosomes assembled
145Vc04	6155	13585	19.8	19	60.0294	2	4100712	3052983	47.52	Two circular chromosomes assembled
145Vc05	5794	12182	19.8	19.1	33.7356	2	4097839	3050108	47.51	Not all chromosomes circularised
145Vc06	5765.5	13087	19.7	18.9	40.7358	2	4100713	3052983	47.52	Two circular chromosomes assembled
145Vc07	5847.5	13213	19.7	19	88.1256	2	4100709	3052979	47.52	Two circular chromosomes assembled
145Vc08	1718	12856	17.8	16.7	106.532	2	4100709	3052978	47.52	Two circular chromosomes assembled
145Vc09	5469	12691	19.6	18.9	62.8139	2	4100714	3052984	47.52	Two circular chromosomes assembled
145Vc10	5959.5	12729	19.7	18.9	74.5051	2	4100712	3052981	47.52	Two circular chromosomes assembled
146Vc01	6128.5	15240	19.7	18.9	124.543	2	4100708	3052978	47.52	Two circular chromosomes assembled
146Vc02	6322	13630	19.8	19	129.627	2	4100706	3052976	47.52	Two circular chromosomes assembled
146Vc03	5888	14085	19.7	18.9	49.5779	2	4100713	3052983	47.52	Two circular chromosomes assembled
146Vc04	5845	13578	19.7	18.9	96.7178	2	4100706	3052977	47.52	Two circular chromosomes assembled
146Vc05	5759.5	13351	19.7	18.9	85.6922	2	4100707	3052978	47.52	Two circular chromosomes assembled
146Vc06	6197	13612	19.8	19	88.9954	2	4100708	3052978	47.52	Two circular chromosomes assembled
146Vc07	3568	12008	18.7	17.8	33.8096	2	4100711	3052980	47.52	Two circular chromosomes assembled
146Vc08	5197	11889	19.7	18.8	38.1461	2	4100709	3052978	47.52	Two circular chromosomes assembled
146Vc09	4842	11244	19.5	18.5	29.9526	2	4100715	3052981	47.52	Two circular chromosomes assembled
146Vc10	5652	12309	19.7	18.8	33.9676	2	4100712	3052982	47.52	Two circular chromosomes assembled
147Vc01	3484	10622	18.7	17.8	36.6643	2	4100713	3052983	47.52	Two circular chromosomes assembled
147Vc02	5790	15888	19.5	18.6	127.485	2	4100707	3052977	47.52	Two circular chromosomes assembled
147Vc03	4664	13245	19.2	18.2	41.0331	2	4100720	3052990	47.52	Two circular chromosomes assembled
147Vc04	3491	9084	19.1	18.3	104.869	2	4100937	3052976	47.51	Two circular chromosomes assembled
147Vc05	1451	10374	17.6	16.5	49.0164	2	4100709	3052980	47.52	Two circular chromosomes assembled
147Vc06	2232	12164	18.1	17	94.4291	2	4100701	3052977	47.52	Two circular chromosomes assembled
147Vc07	5583.5	11096	19.8	19	61.8289	2	4100710	3052980	47.52	Two circular chromosomes assembled
147Vc08	5222	11073	19.7	18.9	87.3708	2	4100709	3052979	47.52	Two circular chromosomes assembled
147Vc09	5424	11191	19.8	19	79.2249	2	4100708	3052978	47.52	Two circular chromosomes assembled
147Vc10	5416	11647	19.7	19	43.5854	2	4100711	3052981	47.52	Two circular chromosomes assembled
